# Transcription regulates bleb formation and stability independent of nuclear rigidity

**DOI:** 10.1101/2022.11.14.516344

**Authors:** Isabel K. Berg, Marilena L. Currey, Sarthak Gupta, Yasmin Berrada, Bao Nyugen Viet, Mai Pho, Alison E. Patteson, J. M. Schwarz, Edward J. Banigan, Andrew D. Stephens

## Abstract

Chromatin is an essential component of nuclear mechanical response and shape that maintains nuclear compartmentalization and function. The biophysical properties of chromatin alter nuclear shape and stability, but little is known about whether or how major genomic functions can impact the integrity of the nucleus. We hypothesized that transcription might affect cell nuclear shape and rupture through its effects on chromatin structure and dynamics. To test this idea, we inhibited transcription with the RNA polymerase II inhibitor alpha-amanitin in wild type cells and perturbed cells that present increased nuclear blebbing. Transcription inhibition suppresses nuclear blebbing for several cell types, nuclear perturbations, and transcription inhibitors. Furthermore, transcription is necessary for robust nuclear bleb formation, bleb stabilization, and bleb-based nuclear ruptures. These morphological effects appear to occur through a novel biophysical pathway, since transcription does not alter either chromatin histone modification state or nuclear rigidity, which typically control nuclear blebbing. We find that active/phosphorylated RNA pol II Ser5, marking transcription initiation, is enriched in nuclear blebs relative to DNA. Thus, transcription initiation is a hallmark of nuclear blebs. Polymer simulations suggest that motor activity within chromatin, such as that of RNA pol II, can generate active forces that deform the nuclear periphery, and that nuclear deformations depend on motor dynamics. Our data provide evidence that the genomic function of transcription impacts nuclear shape stability, and suggests a novel mechanism, separate and distinct from chromatin rigidity, for regulating large-scale nuclear shape and function.
