## Supplemental Table 1 for "Transcription regulates bleb formation and stability independent of nuclear rigidity"

### Sheet: COMPILE F1
	RNA pol II										RNA
		unt		VPA		VPA+aam	VPA	aam
		ser5	ser2	ser5	ser2	ser5	ser2	ser5	ser2				unt	VPA	VPA+aam	aam
	A	0.925979	0.918278	0.930748	1.08375	0.48682	0.349676	0.317262	0.401248			A	0.894122	1.38793	0.986836	0.85326
	B	1.00201	0.899523	1.13235	1.03394	0.505037	0.473926	0.286332	0.324731			B	1.08967	1.40238	0.758904	0.473101
	C	1.07201	1.07975	0.822331	1.08058	0.352349	0.337439	0.267348	0.487496			C	1.0162	1.19643	0.483271	0.523859
	mean	1	1	0.961811	1.06609	0.448069	0.39216	0.290314	0.399379			ren. Mean	1	1.32891	0.743004	0.61674
	SE	0.0421682	0.052939	0.0908341	0.0161	0.0481481	0.0312562	0.0145461	0.0336349			SE	0.0570295	0.0663718	0.145584	0.119164
	t-test											t-test
			VPA		VPA+aam		aam							VPA	VPA+aam	aam
			ser5	ser2	ser5	ser2	ser5	ser2					unt	0.0197972	0.17559	0.0440687
		unt	0.722344	0.166938	0.000994149	0.00129437	9.12285e-05	0.00162344					VPA		0.0215432	0.00642234
		VPA			0.00750526	0.000127645	0.00187279	0.000184015					VPA+aam			0.5389
		VPA+aam					0.0712873	0.798664
	N= 3
		unt	VPA	VPA+aam	aam								unt	VPA	VPA+aam	aam
	A	54	41	48	30							A	47	38	42	48
	B	33	36	46	31							B	41	46	44	39
	C	32	39	21	30							C	40	44	40	42

### Sheet: COMPILE F2
	MEF						HT1080							MEF							MEF LMNB1-/-
		unt	aam	VPA	VPA+aam			unt	VPA	VPA+aam	aam				unt	VPA	VPA+amD	amD				unt	aam
IKO005	A	3.07232	4.54037	9.64752	5.20716		A	4.28571	13.9738	3.33333	3.33333		IKO001	A	4.66786	9.63061	6.9808	5.0578		IKO008	A	10.8387	6.60126
IKO005	B	4.64454	4.13109	11.0885	5.34989		B	3.7037	12.7737	1.66667	5.78512			B	3.82166	9.89474	6.43777	4.8569		IKO008	B	9.22548	6.8634
IKO005	C	5.21779	5.24067	12.5056	5.1292		C	2.53807	18.1818	8.33333	4.97238									IKO008	C	9.5405	6.7716
	mean	4.31155	4.63738	11.0805	5.22875		mean	3.50916	14.9764	4.44444	4.69694			mean	4.24476	9.76267	6.70929	4.95735			mean	9.86822	6.74542
	SE	0.641332	0.32396	0.825059	0.0646153		SE	0.513793	1.6397	2.00308	0.721045			SE	0.423104	0.132065	0.271517	0.100454			SE	0.49368	0.0767991
	t-test
			VPA	VPA+aam	aam				VPA	VPA+aam	aam			ttest	VPA	VPA+amD	amD				ttest
		unt	0.681398	0.00358219	0.288405			unt	0.0134877	0.690791	0.25781			unt	0.0063906	0.0391814	0.242953						aam
		VPA		0.00190257	0.205952			VPA		0.0164594	0.0133295			VPA		0.00963697	0.0011902					unt	0.0219409
		VPA+aam			0.0187966			VPA+aam			0.914424			VPA+amD			0.026237
	N=3						N=3						N=2								N=3
	n	878	633	673	480		n	70	229	59	58		n	557	758	573	692				n	575	637
		270	270	260	330			162	274	58	121			942	472	932	1153					1337	1093
		140	130	130	210			197	198	59	181											756	844

### Sheet: COMPILE F3 & SUP F2
Micromanipulation force measurements (includes data in Figure 3 and Supplemental Figure 2)																			Nuclear blebbing % in MEF V-/- (Supplemental Figure 2)
	unt				VPA				VPA+aam				aam								unt	VPA	VPA+aam	aam
		short	long	long - short		short	long	long - short		short	long	long - short		short	long	long - short				IKO010 211208	3.367	7.62463	5	4.53401
		0.91	1.59	0.68		0.72	1.145	0.425		0.516667	0.91	0.393333		0.816667	1.04	0.223333					3.0303	7.71605	5.74713	3.92157
		0.82				0.6025	1.175	0.5725		0.47				0.796667	1.84	1.04333					3.5503	7.36842	5.6338	4.31034
		0.745				0.51	0.86	0.35		0.45	0.965	0.515		0.7625	1.195	0.4325				mean	3.31587	7.5697	5.46031	4.25531
		0.693333	0.895	0.201667		0.4825	0.8	0.3175		0.426667	0.723333	0.296666		0.6175	1.345	0.7275				error	0.152271	0.104042	0.232468	0.178924
		0.66	0.965	0.305		0.476667	1.13	0.653333		0.376667	0.915	0.538333		0.4825	0.99	0.5075
		0.635	1.51	0.875		0.41				0.35				0.406667	0.58	0.173333
		0.61				0.39	0.65	0.26		0.3275	0.87	0.5425		0.3975	0.82	0.4225
		0.585	1.1675	0.5825		0.37	0.565	0.195		0.2625	0.73	0.4675		0.39
		0.566667	0.853333	0.286666		0.3675	0.55	0.1825		0.256667				0.32	0.85	0.53				t-test
		0.565				0.32				0.25	0.37	0.12		0.3175	0.545	0.2275						VPA	VPA+aam	aam
		0.548	1.30667	0.758667		0.28				0.165	0.305	0.14		0.2675	0.46	0.1925					unt	5.5724e-05	0.00271562	0.0169716
		0.535	1.06	0.525		0.28	0.55	0.27		0.135				0.193333	0.373333	0.18					VPA		0.00492947	0.000356373
		0.52				0.2325	0.465	0.2325													VPA+aam			0.0167898
		0.5075	0.735	0.2275		0.22	0.4	0.18
		0.485				0.196667	0.61	0.413333
		0.483333	0.569231	0.085898																N=3
		0.476667	0.955	0.478333
		0.465	0.875	0.41																n	297	297	280	397
		0.453333	1	0.546667																	198	368	261	357
		0.4275	0.913333	0.485833																	338	287	213	348
		0.395
	mean	0.57554	1.02822	0.460624		0.390556	0.741667	0.337639		0.332222	0.723542	0.376667		0.480695	0.912576	0.423636
	SE	0.0286443	0.0755006	0.0599854		0.0381731	0.0798847	0.0443525		0.0350646	0.0897801	0.0611775		0.0622775	0.131526	0.0825067
t-test
	short						long						long - short
		unt	VPA	VPA+aam	aam			unt	VPA	VPA+aam	aam			unt	VPA	VPA+aam	aam
	unt		0.000367676	1.02441e-05	0.125008		unt		0.0156101	0.0203631	0.430345		unt		0.122352	0.373063	0.713594
	VPA			0.281614	0.209996		VPA			0.883896	0.270226		VPA			0.602879	0.357842
	VPA+aam				0.0496448		VPA+aam				0.289557		VPA+aam				0.675646
	aam						aam						aam
Immunofluorescence							Nuclear Height
	Euchromatin	unt	VPA	VPA+aam	aam				unt	VPA	VPA+aam	aam
		1.03357	1.34518	1.94481	1.11763			IKO006 211117	3.8225	2.0895	2.5035	4.0795
		1.01572	1.31766	1.69042	1.00257				3.335	3.5485	4.183	3.5865
		0.950704	1.43944	2.14633	1.00171				4.245	2.541	2.6225	3.939
	mean	1	1.36743	1.92719	1.04063				3.879	3.229	3.201	3.8245
	SE	0.0251809	0.0368751	0.131904	0.0384969				4.336	3.8615	3.1085	2.605
	x value	1.168	2.168	3.168	4.168				3.868	2.6865	2.975	3.987
									3.247	3.9765	2.297	2.734
	ttest		VPA	VPA+aam	aam				2.613	3.0215	3.6095	3.0675
		unt	0.00199716	0.016855	0.434349				2.8015	2.5005	3.4175	2.411
		VPA		0.0428174	0.00360993				3.471	3.652	3.6845	2.817
		VPA+aam			0.0154476				4.048	1.744	2.801	3.5215
									2.967	2.31	3.6285	3.9295
									4.0725	4.1025	4.7705	3.647
									3.7565	3.308	2.3735	4.138
									4.9135	4.2805	3.3835	3.5915
								mean	3.6917	3.12343	3.23727	3.45857
								error	0.160778	0.202804	0.177473	0.149634
								n	15	15	15	15
								ttest		VPA	VPA+aam	aam
									unt	0.0365602	0.0680966	0.297554
									VPA		0.67596	0.19434
									VPA+aam			0.348584

### Sheet: COMPILE F4 & F5
	total rupture pertentage combined							bleb based percentage of total cells							stabilization percentage of total cells							total ruptures (frequency)
		unt	VPA	VPA+aam	aam				unt	VPA	VPA+aam	aam				unt	VPA	VPA+aam	aam				unt	VPA	VPA+aam	aam
IKO002 211029	A	6.99301	26.7327	13.0233	6.27451		IKO002 211029	A	4.1958	23.7624	4.65116	1.96078		IKO002 211029	A	2.7972	5.94059	0.465116	0		IKO007 211117	A	1.33333	3.05882	1.71429	1.4
	B	7.24638	26.6667	10.8	7.90514			B	6.52174	21.3333	4	3.55731			B	0.724638	9.33333	0.4	0			B	1.83333	1.69231	1.4	1.90909
IKO007 211201	A	8.8	11.5282	14.0845	10.6145		IKO007 211201	A	6.4	9.11528	4.22535	3.35196		IKO007 211201	A	2.4	3.75335	0	0		IKO007 211201	A	1	3.19048	1.75	1
	B	8.69565	13.7566	17.6211	7.38255			B	8.69565	10.582	6.1674	2.68456			B	1.44928	2.1164	0.881057	0			B	1.5	2.07407	2.03571	1.875
IKO007 211117	A	5.7971	16.9381	6.6335	7.01754		IKO007 211117	A	4.71014	14.9837	2.98507	3.50877		IKO007 211117	A	3.62319	9.12052	0	0		IKO002 211029	A	1.63636	1.9	1.33333	1.76471
	B	4.90463	15.5763	12.0548	3.92157			B	3.81471	12.4611	4.93151	0			B	2.7248	6.23053	0.547945	0			B	1.2	2.25	1.74074	1.5
	mean	7.07279	18.5331	12.3695	7.18597			mean	5.72301	15.373	4.49342	2.51056			mean	2.28652	6.08246	0.382353	0			mean	1.46061	2.38314	1.64667	1.58976
	error	0.631974	2.68675	1.48787	0.891184			error	0.751282	2.42659	0.432414	0.560818			error	0.423985	1.16897	0.138525	0			error	0.182511	0.39943	0.16473	0.22319
t-test								t-test							t-test							t-test		VPA	VPA+aam	aam
		VPA	VPA+aam	aam						VPA	VPA+aam	aam					VPA	VPA+aam	aam				unt	0.00740533	0.1616	0.421471
	unt	0.00709751	0.0142755	0.91976					unt	0.00912278	0.193877	0.00724917				unt	0.0211271	0.00515959	0.00295918				VPA		0.0291634	0.0221197
	VPA		0.0805617	0.00684391					VPA		0.00599812	0.00265653				VPA		0.00437073	0.00345759				VPA+aam			0.672728
	VPA+aam			0.0169387					VPA+aam			0.0199037				VPA+aam			0.0398265
	N=6
								non-bleb based percentage of total cells							reabsorption percentage of total cells							all new bleb formation
	n	143	101	215	255				unt	VPA	VPA+aam	aam				unt	VPA	VPA+aam	aam				unt	VPA	VPA+aam	aam
		138	75	250	253		IKO002 211029	A	2.7972	2.9703	8.37209	4.31373		IKO002 211029	A	0	0	2.15054	0.590551		IKO002 211029	A	2.7972	5.94059	2.61565	0.590551
		125	187	71	179			B	0.724638	5.33333	6.8	4.34783			B	0.355872	1.13636	2.36559	2.16535			B	1.08051	10.4697	2.76559	2.16535
		69	95	114	149		IKO007 211201	A	2.4	2.41287	9.85915	7.26257		IKO007 211201	A	0.515464	0.355872	0.542005	1.52439		IKO007 211201	A	2.91546	4.10922	0.542005	1.52439
		176	153	302	114			B	0	3.1746	11.4537	4.69799			B	2.57732	1.06762	1.62602	1.82927			B	4.02659	3.18402	2.50707	1.82927
		184	161	183	77		IKO007 211117	A	1.08696	1.9544	3.64842	3.50877		IKO007 211117	A	0.870511	0.318471	1.03306	0.524934		IKO007 211117	A	4.4937	9.43899	1.03306	0.524934
								B	1.08992	3.11526	7.12329	3.92157			B	0.217628	1.27389	1.8595	0.524934			B	2.94242	7.50441	2.40745	0.524934
								mean	1.34979	3.16013	7.87612	4.67541			mean	0.756132	0.692035	1.59612	1.19324			mean	3.04265	6.77449	1.97847	1.19324
								error	0.430012	0.475158	1.10417	0.543487			error	0.383391	0.21668	0.282721	0.300871			error	0.483396	1.1829	0.384978	0.300871
								t-test							t-test							t-test
										VPA	VPA+aam	aam					VPA	VPA+aam	aam					VPA	VPA+aam	aam
									unt	0.0181729	0.00116436	0.000838374				unt	0.887169	0.108316	0.390853				unt	0.0152903	0.115786	0.00874851
									VPA		0.00608082	0.0626703				VPA		0.0294585	0.206229				VPA		0.00318395	0.00102203
																							VPA+aam			0.139111
									VPA+aam			0.0341693				VPA+aam			0.352253

### Sheet: COMPILE F6
Immunofluorescence
	UTR				VPA				AMA VPA				AMA
		DNA	RNA pol II	RNA pol II		DNA	RNA pol II	RNA pol II		DNA	RNA pol II	RNA pol II		DNA	RNA pol II	RNA pol II
			ySer5	ySer2			ySer5	ySer2			ySer5	ySer2			ySer5	ySer2
		1.1155	0.464989	0.565246		1.07441	1.07315	1.00502		0.972272	0.837787	0.718488		0.963965	0.56446	0.528603
		0.912456	1.04275	0.929453		1.06527	1.17167	1.03547		0.961864	0.871475	0.551387		0.886812	1.09314	0.91513
		0.7948	0.796437	0.7747		0.987649	1.00118	0.833042		0.906706	1.05403	0.853245		0.840028	0.971017	0.964586
		0.775977	0.79764	0.763305		0.893413	1.03235	0.961889		0.779373	1.07611	0.685005		0.814938	0.829789	1.02512
		0.762521	0.926438	0.751789		0.887285	1.01293	0.555021		0.774549	1.11709	0.865745		0.785384	1.33119	0.893389
		0.74492	0.619391	0.555452		0.88145	0.903009	0.752236		0.762431	1.2061	0.843009		0.762011	1.32583	1.06089
		0.734356	0.947377	0.720256		0.860295	0.873957	0.740971		0.749327	0.820768	0.721635		0.745011	1.13853	0.657757
		0.729927	1.28337	1.08466		0.858199	0.875607	0.826452		0.707836	0.585534	0.501617		0.741761	1.09902	0.867312
		0.710386	0.512366	0.338271		0.837288	0.884222	0.907696		0.695064	1.15614	0.740169		0.732712	1.08608	0.720255
		0.691797	1.30649	0.880153		0.815629	0.809407	0.7736		0.633268	0.72571	0.511726		0.715617	1.32123	1.17088
		0.654217	0.87471	0.760337		0.806876	1.06523	1.13311		0.632726	0.846653	0.840089		0.685956	0.943577	0.669891
		0.63718	1.01775	1.07575		0.800678	0.896233	0.842769		0.594369	0.885439	0.505185		0.68028	0.927086	0.690317
		0.616753	0.703646	0.659728		0.754226	0.729046	0.731633		0.582449	0.977611	0.922743		0.676445	0.846351	0.769002
		0.595935	0.833642	0.440832		0.689981	0.506854	0.675172		0.579698	0.955808	0.63548		0.651133	0.935218	0.71175
		0.592967	0.638056	0.309358		0.670405	0.921097	0.590395		0.569558	0.976893	0.852862		0.638812	1.00535	0.973178
		0.583876	0.47486	0.472727		0.660888	1.06112	0.957378		0.54563	0.635597	0.473621		0.630703	0.876295	0.800769
		0.527734	1.04273	1.01514		0.648787	0.854531	0.771693		0.544001	0.69379	0.524035		0.616154	1.141	0.737238
		0.516752	1.39461	0.93015		0.645325	0.831456	0.497999		0.525061	0.726125	0.64108		0.58044	0.577314	0.631463
		0.473217	1.00554	0.956016		0.631505	1.32136	1.06809		0.498203	1.1102	0.796978		0.576172	0.907761	0.69123
		0.404514	1.31229	1.21017		0.631214	1.00406	0.589753		0.478562	1.26104	0.821036		0.501827	0.855891	0.712417
						0.611549	0.747758	0.762077		0.478205	0.982762	0.735591		0.389708	0.688469	0.615381
						0.607362	0.771033	0.57507
						0.606597	0.93551	0.778174
						0.555893	1.08125	1.15674
						0.53376	0.828969	0.646094
						0.319462	1.07534	0.473413
	mean	0.678789	0.899754	0.759675		0.743669	0.933397	0.793883		0.665293	0.928698	0.701939		0.695994	0.974505	0.800312
	SE	0.0356319	0.0634101	0.0571332		0.0340924	0.0320431	0.0376734		0.0331509	0.0415836	0.0314942		0.02835	0.0474715	0.0366374
	N	20	20	20		26	26	26		21	21	21		21	21	21
	t-test		0.004292	0.237085			0.00017531	0.32777			1.37503e-05	0.427616			1.05209e-05	0.0298896
				0.109011				0.00685059				9.21907e-05				0.00595815
Sizes
	Bleb um^2					Body um^2					ratio bleb/body
		unt	VPA	VPA AMA	AMA		unt	VPA	VPA AMA	AMA		unt	VPA	VPA AMA	AMA
		10.62	35.45	4.38	31.98		214.71	155.54	175.25	118.93		0.0494621	0.227916	0.0249929	0.268898
		7.69	13.57	6.27	17.01		178.22	179.62	171.44	226.7		0.0431489	0.0755484	0.0365726	0.0750331
		23.25	26.98	4.01	28.43		189.44	198.24	285.5	165.8		0.12273	0.136098	0.0140455	0.171472
		10.9	45.29	15.59	10.8		194.28	167.74	204.74	197.57		0.0561046	0.270001	0.0761454	0.0546642
		14.03	36.2	11.63	6.06		160.07	151.11	290.01	313.39		0.0876492	0.239561	0.0401021	0.0193369
		7.98	30.53	6.21	10.9		253.19	578.69	126.59	221.73		0.0315178	0.0527571	0.049056	0.0491589
		13.34	27.47	5.28	30.06		287.31	197.05	214.99	284.72		0.0464307	0.139406	0.0245593	0.105577
		8.42	33.01	5.1	4.27		304.64	176.54	271.67	285.06		0.0276392	0.186983	0.0187728	0.0149793
		5.67	10.33	30.94	2.93		149.43	249.95	109.81	194.46		0.0379442	0.0413283	0.281759	0.0150674
		25.74	26.44	19.26	6.42		230.4	261.47	180.76	204.12		0.111719	0.101121	0.10655	0.0314521
		8.52	19.58	11.13	3.91		206.79	219.58	210.51	240.78		0.0412012	0.0891702	0.0528716	0.0162389
		9.81	33.79	38.3	24.96		280.04	238.04	342.88	232.76		0.0350307	0.141951	0.111701	0.107235
		23.59	32.5	9.81	11.11		180.5	130.97	162.56	255.91		0.130693	0.248148	0.0603469	0.0434137
		11.21	10.67	4.74	6.37		198.47	234.36	189.07	124.65		0.0564821	0.0455282	0.0250701	0.0511031
		16.99	4.45	6.03	16.68		201.35	211.29	193.99	200.13		0.0843804	0.0210611	0.0310841	0.0833458
		12.64	55.65	7.33	11.11		142.23	160.57	132.32	268.96		0.0888701	0.346578	0.055396	0.0413073
		25.61	6.84	3.63	33.77		181.18	214.94	213.44	205.62		0.141351	0.0318228	0.0170071	0.164235
		9.76	25.43	8.88	4.01		178.74	235.16	296.33	180.43		0.0546045	0.108139	0.0299666	0.0222247
		21.47	18.57	4.14	2.62		228.61	166.08	205.59	222.87		0.0939154	0.111814	0.0201372	0.0117557
		19.39	9.17	4.38	4.3		324.76	252.85	225.53	394.75		0.0597056	0.0362666	0.0194209	0.010893
		10.64	12.69	9.43	14.47		262.77	132.01	399.64	327.89		0.0404917	0.0961291	0.0235962	0.0441307
			35.4					110.02					0.32176
			6.97					294.64					0.023656
			3.26					198.27					0.0164422
			4.84					176.96					0.0273508
			40.13					220.74					0.181798
	mean	14.1557	23.2773	10.3081	13.4367		216.53	212.017	219.172	231.773		0.0686224	0.127628	0.053293	0.0667391
	SE	1.40405	2.79188	1.98747	2.27193		11.2206	17.0885	15.816	14.3566		0.00761342	0.0191472	0.012922	0.0143719
	N	21	26	21	21		21	26	21	21		21	26	21	21
	t-test		0.00933006	0.789138	0.789138			0.835021	0.407819	0.407819			0.0115734	0.908393	0.908393
				0.000753079	0.011201				0.764575	0.39477				0.00372008	0.018607
					0.306219					0.558572					0.490628

### Sheet: COMPILE F7
Number of Motors	Average Number of Bulges	Standard Error
50	0.26	0.0327
100	0.56	0.0363
200	2.15	0.053
400	5.12	0.105071
600	7.46	0.117589
800	9.4	0.181757

### Sheet: COMPILE SUP F1
Relative immunofluorescence yMLC2 (actin contraction)
	unt	aam	y27
A	0.999612	0.748263	0.334894
B	1.26151	0.821179	0.320162
C	1.33332	0.762667	0.339893
D	1.07967	0.81343	0.345893
E	0.899216	1.01826
F	0.817835	0.865365
G	0.767598	0.936264
H	0.840565	0.894992
mean	0.999916	0.857552	0.33521
SE	0.0742352	0.0453957	0.00388689
T-test		0.100189	0.000104792
	n = 30 nuclei per biological replicate
